# Epidemiological transcriptomic data supports BCG protection in viral diseases including COVID-19

**DOI:** 10.1101/2020.11.10.374777

**Authors:** Abhay Sharma

## Abstract

Epidemiological and clinical evidence suggests that Bacille Calmette-Guérin (BCG) vaccine induced trained immunity protects against non-specific infections. Multiple clinical trials are currently underway to assess effectiveness of the vaccine in the coronavirus disease 2019 (COVID-19). However, the durability and mechanism of BCG trained immunity remain unclear. Here, an integrative analysis of available epidemiological transcriptomic data related to BCG vaccination and respiratory tract viral infections, and transcriptomic alterations reported in COVID-19 is presented toward addressing this gap. Results suggest that the vaccine induces very long-lasting transcriptomic changes that, unsurprisingly, mimic viral infections by upregulated antiviral defense response, and, counterintuitively. oppose viral infections by downregulated myeloid cell activation. These durability and mechanistic insights have immediate implications in fight against the COVID-19 pandemic.
