## Supplementary Table 2 for "Epidemiological transcriptomic data supports BCG protection in viral diseases including COVID-19"

### Sheet: key
q-value FDR B&Y has been considered in Figure 1J

### Sheet: Supplementary Table 2
Category	ID	Name	p-value	q-value Bonferroni	q-value FDR B&H	q-value FDR B&Y	Hit Count in Query List	Hit Count in Genome	Hit in Query List
GO: Biological Process	GO:0002252	immune effector process	1.476e-25	4.62e-22	4.62e-22	3.985e-21	45	1332	HK3,SIGLEC9,PECAM1,OSCAR,IFITM1,BIRC3,OAS2,OAS3,GRN,IRF7,PTAFR,CR2,CTSA,ITGAM,ADAR,RTP4,IFIT3,OLR1,STAT1,STAT2,S100A8,QSOX1,S100A12,RSAD2,FCAR,CD14,ISG15,TIMP2,BST1,BST2,BRI3,PLAU,RORC,CDA,PARP9,IFI44L,TNFAIP6,MMP9,AIM2,EIF2AK2,TAP1,IL4R,HSPA8,MX1,PML
GO: Biological Process	GO:0006952	defense response	4.672e-18	1.463e-14	7.314e-15	6.31e-14	43	1849	ATRN,VIM,NLRP12,SP100,CEBPA,IFITM1,BIRC3,OAS2,OAS3,GRN,IRF7,GNLY,PPARG,PTAFR,CR2,ITGAM,ADAR,RTP4,IFIT3,OLR1,PTGS1,STAT1,CD163,STAT2,STAB1,S100A8,S100A12,RSAD2,CD14,ISG15,BST1,BST2,XAF1,PARP9,IFI44L,TNFAIP6,MMP9,AIM2,EIF2AK2,TAP1,IL4R,MX1,PML
GO: Biological Process	GO:0071357	cellular response to type I interferon	7.366e-17	2.306e-13	5.268e-14	4.545e-13	14	95	SP100,IFITM1,OAS2,OAS3,IRF7,ADAR,IFIT3,STAT1,STAT2,RSAD2,ISG15,BST2,XAF1,MX1
GO: Biological Process	GO:0060337	type I interferon signaling pathway	7.366e-17	2.306e-13	5.268e-14	4.545e-13	14	95	SP100,IFITM1,OAS2,OAS3,IRF7,ADAR,IFIT3,STAT1,STAT2,RSAD2,ISG15,BST2,XAF1,MX1
GO: Biological Process	GO:0019221	cytokine-mediated signaling pathway	1.097e-16	3.433e-13	5.268e-14	4.545e-13	29	814	VIM,SP100,CEBPA,IFITM1,BIRC3,OAS2,OAS3,IRF7,PPARG,PTAFR,ITGAM,ADAR,IFIT3,STAT1,STAT2,CXCR5,RSAD2,ISG15,BST2,SLC27A1,RORC,XAF1,PARP9,MMP9,AIM2,IL4R,HSPA8,MX1,PML
GO: Biological Process	GO:0051607	defense response to virus	1.159e-16	3.628e-13	5.268e-14	4.545e-13	19	261	IFITM1,BIRC3,OAS2,OAS3,IRF7,ADAR,RTP4,IFIT3,STAT1,STAT2,RSAD2,ISG15,BST2,PARP9,IFI44L,AIM2,EIF2AK2,MX1,PML
GO: Biological Process	GO:0002274	myeloid leukocyte activation	1.178e-16	3.688e-13	5.268e-14	4.545e-13	27	683	CEBPA,HK3,SIGLEC9,PECAM1,OSCAR,GRN,PPARG,PTAFR,CTSA,ITGAM,OLR1,S100A8,QSOX1,S100A12,RHOH,FCAR,CD14,TIMP2,BST1,BST2,BRI3,PLAU,CDA,TNFAIP6,MMP9,IL4R,HSPA8
GO: Biological Process	GO:0034340	response to type I interferon	1.346e-16	4.215e-13	5.268e-14	4.545e-13	14	99	SP100,IFITM1,OAS2,OAS3,IRF7,ADAR,IFIT3,STAT1,STAT2,RSAD2,ISG15,BST2,XAF1,MX1
GO: Biological Process	GO:0034097	response to cytokine	1.542e-16	4.829e-13	5.366e-14	4.629e-13	35	1287	VIM,NLRP12,SP100,CEBPA,IFITM1,BIRC3,OAS2,OAS3,IRF7,PPARG,PTAFR,ITGAM,ADAR,IFIT3,STAT1,STAT2,CXCR5,RSAD2,CD14,ISG15,TIMP2,BST2,SLC27A1,CD274,RORC,XAF1,PARP9,MMP9,AIM2,EIF2AK2,IL4R,PID1,HSPA8,MX1,PML
GO: Biological Process	GO:0098542	defense response to other organism	4.749e-16	1.487e-12	1.487e-13	1.283e-12	34	1250	VIM,SP100,IFITM1,BIRC3,OAS2,OAS3,GRN,IRF7,GNLY,PPARG,PTAFR,CR2,ITGAM,ADAR,RTP4,IFIT3,STAT1,STAT2,STAB1,S100A8,S100A12,RSAD2,CD14,ISG15,BST2,XAF1,PARP9,IFI44L,AIM2,EIF2AK2,TAP1,IL4R,MX1,PML
GO: Biological Process	GO:0043312	neutrophil degranulation	7.185e-16	2.25e-12	1.915e-13	1.652e-12	23	488	HK3,SIGLEC9,PECAM1,OSCAR,GRN,PTAFR,CTSA,ITGAM,OLR1,S100A8,QSOX1,S100A12,FCAR,CD14,TIMP2,BST1,BST2,BRI3,PLAU,CDA,TNFAIP6,MMP9,HSPA8
GO: Biological Process	GO:0043299	leukocyte degranulation	7.339e-16	2.298e-12	1.915e-13	1.652e-12	24	546	HK3,SIGLEC9,PECAM1,OSCAR,GRN,PTAFR,CTSA,ITGAM,OLR1,S100A8,QSOX1,S100A12,FCAR,CD14,TIMP2,BST1,BST2,BRI3,PLAU,CDA,TNFAIP6,MMP9,IL4R,HSPA8
GO: Biological Process	GO:0002283	neutrophil activation involved in immune response	8.2e-16	2.567e-12	1.975e-13	1.704e-12	23	491	HK3,SIGLEC9,PECAM1,OSCAR,GRN,PTAFR,CTSA,ITGAM,OLR1,S100A8,QSOX1,S100A12,FCAR,CD14,TIMP2,BST1,BST2,BRI3,PLAU,CDA,TNFAIP6,MMP9,HSPA8
GO: Biological Process	GO:0002275	myeloid cell activation involved in immune response	1.145e-15	3.585e-12	2.561e-13	2.209e-12	24	557	HK3,SIGLEC9,PECAM1,OSCAR,GRN,PTAFR,CTSA,ITGAM,OLR1,S100A8,QSOX1,S100A12,FCAR,CD14,TIMP2,BST1,BST2,BRI3,PLAU,CDA,TNFAIP6,MMP9,IL4R,HSPA8
GO: Biological Process	GO:0042119	neutrophil activation	1.321e-15	4.136e-12	2.757e-13	2.379e-12	23	502	HK3,SIGLEC9,PECAM1,OSCAR,GRN,PTAFR,CTSA,ITGAM,OLR1,S100A8,QSOX1,S100A12,FCAR,CD14,TIMP2,BST1,BST2,BRI3,PLAU,CDA,TNFAIP6,MMP9,HSPA8
GO: Biological Process	GO:0002446	neutrophil mediated immunity	1.566e-15	4.905e-12	3.008e-13	2.595e-12	23	506	HK3,SIGLEC9,PECAM1,OSCAR,GRN,PTAFR,CTSA,ITGAM,OLR1,S100A8,QSOX1,S100A12,FCAR,CD14,TIMP2,BST1,BST2,BRI3,PLAU,CDA,TNFAIP6,MMP9,HSPA8
GO: Biological Process	GO:0036230	granulocyte activation	1.705e-15	5.338e-12	3.008e-13	2.595e-12	23	508	HK3,SIGLEC9,PECAM1,OSCAR,GRN,PTAFR,CTSA,ITGAM,OLR1,S100A8,QSOX1,S100A12,FCAR,CD14,TIMP2,BST1,BST2,BRI3,PLAU,CDA,TNFAIP6,MMP9,HSPA8
GO: Biological Process	GO:0002444	myeloid leukocyte mediated immunity	1.769e-15	5.54e-12	3.008e-13	2.595e-12	24	568	HK3,SIGLEC9,PECAM1,OSCAR,GRN,PTAFR,CTSA,ITGAM,OLR1,S100A8,QSOX1,S100A12,FCAR,CD14,TIMP2,BST1,BST2,BRI3,PLAU,CDA,TNFAIP6,MMP9,IL4R,HSPA8
GO: Biological Process	GO:0009615	response to virus	1.826e-15	5.716e-12	3.008e-13	2.595e-12	20	350	IFI44,IFITM1,BIRC3,OAS2,OAS3,IRF7,ADAR,RTP4,IFIT3,STAT1,STAT2,RSAD2,ISG15,BST2,PARP9,IFI44L,AIM2,EIF2AK2,MX1,PML
GO: Biological Process	GO:0051707	response to other organism	3.11e-15	9.738e-12	4.823e-13	4.161e-12	37	1604	VIM,SP100,IFI44,IFITM1,BIRC3,OAS2,OAS3,GRN,IRF7,GNLY,PPARG,PTAFR,CR2,ITGAM,ADAR,RTP4,IFIT3,STAT1,STAT2,STAB1,S100A8,S100A12,RSAD2,CD14,ISG15,BST2,TSPO,CD274,XAF1,PARP9,IFI44L,AIM2,EIF2AK2,TAP1,IL4R,MX1,PML
GO: Biological Process	GO:0043207	response to external biotic stimulus	3.235e-15	1.013e-11	4.823e-13	4.161e-12	37	1606	VIM,SP100,IFI44,IFITM1,BIRC3,OAS2,OAS3,GRN,IRF7,GNLY,PPARG,PTAFR,CR2,ITGAM,ADAR,RTP4,IFIT3,STAT1,STAT2,STAB1,S100A8,S100A12,RSAD2,CD14,ISG15,BST2,TSPO,CD274,XAF1,PARP9,IFI44L,AIM2,EIF2AK2,TAP1,IL4R,MX1,PML
GO: Biological Process	GO:0009607	response to biotic stimulus	5.477e-15	1.715e-11	7.794e-13	6.724e-12	37	1633	VIM,SP100,IFI44,IFITM1,BIRC3,OAS2,OAS3,GRN,IRF7,GNLY,PPARG,PTAFR,CR2,ITGAM,ADAR,RTP4,IFIT3,STAT1,STAT2,STAB1,S100A8,S100A12,RSAD2,CD14,ISG15,BST2,TSPO,CD274,XAF1,PARP9,IFI44L,AIM2,EIF2AK2,TAP1,IL4R,MX1,PML
GO: Biological Process	GO:0002443	leukocyte mediated immunity	2.05e-14	6.418e-11	2.79e-12	2.407e-11	28	918	HK3,SIGLEC9,PECAM1,OSCAR,GRN,IRF7,PTAFR,CR2,CTSA,ITGAM,OLR1,S100A8,QSOX1,S100A12,RSAD2,FCAR,CD14,TIMP2,BST1,BST2,BRI3,PLAU,CDA,TNFAIP6,MMP9,TAP1,IL4R,HSPA8
GO: Biological Process	GO:0071345	cellular response to cytokine stimulus	4.075e-14	1.276e-10	5.316e-12	4.586e-11	31	1188	VIM,NLRP12,SP100,CEBPA,IFITM1,BIRC3,OAS2,OAS3,IRF7,PPARG,PTAFR,ITGAM,ADAR,IFIT3,STAT1,STAT2,CXCR5,RSAD2,ISG15,BST2,SLC27A1,RORC,XAF1,PARP9,MMP9,AIM2,IL4R,PID1,HSPA8,MX1,PML
GO: Biological Process	GO:0002366	leukocyte activation involved in immune response	5.374e-14	1.683e-10	6.731e-12	5.806e-11	25	732	HK3,SIGLEC9,PECAM1,OSCAR,GRN,PTAFR,CTSA,ITGAM,OLR1,S100A8,QSOX1,S100A12,FCAR,CD14,TIMP2,BST1,BST2,BRI3,PLAU,RORC,CDA,TNFAIP6,MMP9,IL4R,HSPA8
GO: Biological Process	GO:0002263	cell activation involved in immune response	6.075e-14	1.902e-10	7.316e-12	6.311e-11	25	736	HK3,SIGLEC9,PECAM1,OSCAR,GRN,PTAFR,CTSA,ITGAM,OLR1,S100A8,QSOX1,S100A12,FCAR,CD14,TIMP2,BST1,BST2,BRI3,PLAU,RORC,CDA,TNFAIP6,MMP9,IL4R,HSPA8
GO: Biological Process	GO:0045087	innate immune response	7.051e-14	2.208e-10	8.176e-12	7.053e-11	29	1045	VIM,SP100,IFITM1,BIRC3,OAS2,OAS3,GRN,IRF7,PPARG,PTAFR,CR2,ITGAM,ADAR,IFIT3,STAT1,STAT2,S100A8,S100A12,RSAD2,CD14,ISG15,BST2,XAF1,PARP9,AIM2,EIF2AK2,TAP1,MX1,PML
GO: Biological Process	GO:0045321	leukocyte activation	3.97e-13	1.243e-09	4.44e-11	3.83e-10	32	1385	CEBPA,HK3,SIGLEC9,PECAM1,OSCAR,GRN,PPARG,PTAFR,CR2,CTSA,ITGAM,OLR1,CXCR5,S100A8,QSOX1,S100A12,RHOH,RSAD2,FCAR,CD14,TIMP2,BST1,BST2,CD274,BRI3,PLAU,RORC,CDA,TNFAIP6,MMP9,IL4R,HSPA8
GO: Biological Process	GO:0061025	membrane fusion	1.986e-12	6.219e-09	2.144e-10	1.85e-09	28	1107	HK3,SIGLEC9,PECAM1,OSCAR,GRN,PTAFR,CTSA,ITGAM,OLR1,STAT1,S100A8,QSOX1,S100A12,SAMD9L,FCAR,CD14,TIMP2,BST1,BST2,BRI3,PLAU,CDA,TNFAIP6,MMP9,TAP1,IL4R,HSPA8,MX1
GO: Biological Process	GO:0048284	organelle fusion	2.468e-12	7.727e-09	2.576e-10	2.222e-09	27	1032	HK3,SIGLEC9,PECAM1,OSCAR,GRN,PTAFR,CTSA,ITGAM,OLR1,S100A8,QSOX1,S100A12,SAMD9L,FCAR,CD14,TIMP2,BST1,BST2,BRI3,PLAU,CDA,TNFAIP6,MMP9,TAP1,IL4R,PID1,HSPA8
GO: Biological Process	GO:0001816	cytokine production	2.809e-12	8.796e-09	2.838e-10	2.448e-09	25	875	CYP1B1,NLRP12,UBE2L6,POLR1C,OSCAR,BIRC3,IRF7,PPARG,PTAFR,STAT1,S100A8,S100A12,RSAD2,SULF2,CD14,ISG15,BST2,TSPO,CD274,RORC,AIM2,EIF2AK2,IL4R,HOMER3,PML
GO: Biological Process	GO:0045055	regulated exocytosis	7.717e-12	2.416e-08	7.551e-10	6.514e-09	24	837	HK3,SIGLEC9,PECAM1,OSCAR,GRN,PTAFR,CTSA,ITGAM,OLR1,S100A8,QSOX1,S100A12,FCAR,CD14,TIMP2,BST1,BST2,BRI3,PLAU,CDA,TNFAIP6,MMP9,IL4R,HSPA8
GO: Biological Process	GO:0006906	vesicle fusion	8.432e-12	2.64e-08	8e-10	6.901e-09	26	1003	HK3,SIGLEC9,PECAM1,OSCAR,GRN,PTAFR,CTSA,ITGAM,OLR1,S100A8,QSOX1,S100A12,SAMD9L,FCAR,CD14,TIMP2,BST1,BST2,BRI3,PLAU,CDA,TNFAIP6,MMP9,TAP1,IL4R,HSPA8
GO: Biological Process	GO:0001775	cell activation	9.234e-12	2.891e-08	8.504e-10	7.336e-09	32	1558	CEBPA,HK3,SIGLEC9,PECAM1,OSCAR,GRN,PPARG,PTAFR,CR2,CTSA,ITGAM,OLR1,CXCR5,S100A8,QSOX1,S100A12,RHOH,RSAD2,FCAR,CD14,TIMP2,BST1,BST2,CD274,BRI3,PLAU,RORC,CDA,TNFAIP6,MMP9,IL4R,HSPA8
GO: Biological Process	GO:0090174	organelle membrane fusion	9.632e-12	3.016e-08	8.616e-10	7.433e-09	26	1009	HK3,SIGLEC9,PECAM1,OSCAR,GRN,PTAFR,CTSA,ITGAM,OLR1,S100A8,QSOX1,S100A12,SAMD9L,FCAR,CD14,TIMP2,BST1,BST2,BRI3,PLAU,CDA,TNFAIP6,MMP9,TAP1,IL4R,HSPA8
GO: Biological Process	GO:0032940	secretion by cell	1.355e-11	4.244e-08	1.179e-09	1.017e-08	33	1682	NLRP12,HK3,SIGLEC9,PECAM1,OSCAR,GRN,PPARG,PTAFR,CTSA,ITGAM,OLR1,PTGS1,S100A8,QSOX1,S100A12,RSAD2,FCAR,CD14,ISG15,TIMP2,BST1,BST2,CD274,BRI3,PLAU,RORC,CDA,TNFAIP6,MMP9,AIM2,IL4R,HSPA8,PML
GO: Biological Process	GO:0046903	secretion	2.836e-11	8.88e-08	2.375e-09	2.049e-08	34	1834	NLRP12,HK3,SIGLEC9,PECAM1,OSCAR,OAS2,GRN,PPARG,PTAFR,CTSA,ITGAM,OLR1,PTGS1,S100A8,QSOX1,S100A12,RSAD2,FCAR,CD14,ISG15,TIMP2,BST1,BST2,CD274,BRI3,PLAU,RORC,CDA,TNFAIP6,MMP9,AIM2,IL4R,HSPA8,PML
GO: Biological Process	GO:0140352	export from cell	2.882e-11	9.024e-08	2.375e-09	2.049e-08	33	1730	NLRP12,HK3,SIGLEC9,PECAM1,OSCAR,GRN,PPARG,PTAFR,CTSA,ITGAM,OLR1,PTGS1,S100A8,QSOX1,S100A12,RSAD2,FCAR,CD14,ISG15,TIMP2,BST1,BST2,CD274,BRI3,PLAU,RORC,CDA,TNFAIP6,MMP9,AIM2,IL4R,HSPA8,PML
GO: Biological Process	GO:0043900	regulation of multi-organism process	3.989e-11	1.249e-07	3.202e-09	2.763e-08	23	825	IFITM1,BIRC3,OAS3,GRN,IRF7,PPARG,PTAFR,ITGAM,ADAR,STAT1,S100A8,RSAD2,CD14,ISG15,BST2,PLAU,PARP9,AIM2,EIF2AK2,TAP1,HSPA8,MX1,PML
GO: Biological Process	GO:0016050	vesicle organization	6.527e-11	2.043e-07	5.109e-09	4.407e-08	33	1784	HK3,PDLIM7,SIGLEC9,PECAM1,OSCAR,GRN,PPARG,PTAFR,CTSA,ITGAM,OLR1,CD163,STAB1,SORT1,S100A8,QSOX1,S100A12,SAMD9L,FCAR,PPP3CC,CD14,TIMP2,BST1,BST2,BRI3,AP1S2,PLAU,CDA,TNFAIP6,MMP9,TAP1,IL4R,HSPA8
GO: Biological Process	GO:0006887	exocytosis	1.131e-10	3.54e-07	8.234e-09	7.103e-08	24	953	HK3,SIGLEC9,PECAM1,OSCAR,GRN,PTAFR,CTSA,ITGAM,OLR1,S100A8,QSOX1,S100A12,FCAR,CD14,TIMP2,BST1,BST2,BRI3,PLAU,CDA,TNFAIP6,MMP9,IL4R,HSPA8
GO: Biological Process	GO:0140029	exocytic process	1.131e-10	3.54e-07	8.234e-09	7.103e-08	24	953	HK3,SIGLEC9,PECAM1,OSCAR,GRN,PTAFR,CTSA,ITGAM,OLR1,S100A8,QSOX1,S100A12,FCAR,CD14,TIMP2,BST1,BST2,BRI3,PLAU,CDA,TNFAIP6,MMP9,IL4R,HSPA8
GO: Biological Process	GO:0099500	vesicle fusion to plasma membrane	1.131e-10	3.54e-07	8.234e-09	7.103e-08	24	953	HK3,SIGLEC9,PECAM1,OSCAR,GRN,PTAFR,CTSA,ITGAM,OLR1,S100A8,QSOX1,S100A12,FCAR,CD14,TIMP2,BST1,BST2,BRI3,PLAU,CDA,TNFAIP6,MMP9,IL4R,HSPA8
GO: Biological Process	GO:0044419	interspecies interaction between organisms	1.313e-10	4.11e-07	9.342e-09	8.059e-08	24	960	VIM,SP100,CEBPA,IFITM1,OAS3,IRF7,GNLY,CR2,SP110,ADAR,ITGB5,STAT1,STAT2,S100A12,RSAD2,ISG15,BST2,AP1S2,MMP9,EIF2AK2,TAP1,HSPA8,MX1,PML
GO: Biological Process	GO:0048525	negative regulation of viral process	2.914e-10	9.124e-07	2.028e-08	1.749e-07	10	109	IFITM1,OAS3,ADAR,STAT1,RSAD2,ISG15,BST2,EIF2AK2,MX1,PML
GO: Biological Process	GO:0043901	negative regulation of multi-organism process	4.414e-10	1.382e-06	3.005e-08	2.592e-07	13	241	IFITM1,OAS3,GRN,PPARG,ADAR,STAT1,RSAD2,ISG15,BST2,EIF2AK2,TAP1,MX1,PML
GO: Biological Process	GO:0016032	viral process	4.95e-10	1.55e-06	3.298e-08	2.845e-07	22	853	VIM,SP100,CEBPA,IFITM1,OAS3,IRF7,CR2,SP110,ADAR,ITGB5,STAT1,STAT2,RSAD2,ISG15,BST2,AP1S2,MMP9,EIF2AK2,TAP1,HSPA8,MX1,PML
GO: Biological Process	GO:0001817	regulation of cytokine production	7.437e-10	2.329e-06	4.851e-08	4.185e-07	21	789	CYP1B1,NLRP12,UBE2L6,POLR1C,BIRC3,IRF7,PPARG,PTAFR,STAT1,RSAD2,SULF2,CD14,ISG15,BST2,TSPO,CD274,AIM2,EIF2AK2,IL4R,HOMER3,PML
GO: Biological Process	GO:0034341	response to interferon-gamma	1.003e-09	3.14e-06	6.409e-08	5.528e-07	12	208	VIM,SP100,IFITM1,OAS2,OAS3,IRF7,PPARG,PTAFR,STAT1,BST2,PARP9,PML
GO: Biological Process	GO:0045071	negative regulation of viral genome replication	1.05e-09	3.286e-06	6.572e-08	5.669e-07	8	61	IFITM1,OAS3,ADAR,RSAD2,ISG15,BST2,EIF2AK2,MX1
GO: Biological Process	GO:1903901	negative regulation of viral life cycle	1.198e-09	3.75e-06	7.352e-08	6.343e-07	9	91	IFITM1,OAS3,ADAR,RSAD2,ISG15,BST2,EIF2AK2,MX1,PML
GO: Biological Process	GO:0060333	interferon-gamma-mediated signaling pathway	1.322e-09	4.138e-06	7.958e-08	6.865e-07	9	92	SP100,OAS2,OAS3,IRF7,PPARG,PTAFR,STAT1,PARP9,PML
GO: Biological Process	GO:0044403	symbiotic process	1.685e-09	5.275e-06	9.954e-08	8.586e-07	22	911	VIM,SP100,CEBPA,IFITM1,OAS3,IRF7,CR2,SP110,ADAR,ITGB5,STAT1,STAT2,RSAD2,ISG15,BST2,AP1S2,MMP9,EIF2AK2,TAP1,HSPA8,MX1,PML
GO: Biological Process	GO:0045069	regulation of viral genome replication	2.128e-09	6.661e-06	1.234e-07	1.064e-06	9	97	IFITM1,OAS3,ADAR,RSAD2,ISG15,BST2,EIF2AK2,HSPA8,MX1
GO: Biological Process	GO:0031347	regulation of defense response	3.527e-09	1.104e-05	2.008e-07	1.732e-06	21	861	NLRP12,CEBPA,BIRC3,GRN,IRF7,PPARG,PTAFR,ITGAM,ADAR,STAT1,S100A8,S100A12,RSAD2,CD14,BST1,PARP9,TNFAIP6,MMP9,AIM2,TAP1,PML
GO: Biological Process	GO:0002682	regulation of immune system process	5.307e-09	1.662e-05	2.967e-07	2.56e-06	30	1775	CEBPA,SIGLEC9,PECAM1,OSCAR,IFITM1,BIRC3,GRN,IRF7,PPARG,PTAFR,CR2,ITGAM,ADAR,STAT1,S100A8,RSAD2,CD14,ISG15,BST1,BST2,CD274,RORC,PARP9,MMP9,AIM2,EIF2AK2,TAP1,IL4R,HSPA8,PML
GO: Biological Process	GO:0006954	inflammatory response	6.46e-09	2.023e-05	3.549e-07	3.061e-06	20	805	ATRN,NLRP12,CEBPA,BIRC3,GRN,PPARG,PTAFR,ITGAM,OLR1,PTGS1,CD163,STAB1,S100A8,S100A12,CD14,BST1,TNFAIP6,MMP9,AIM2,IL4R
GO: Biological Process	GO:1903900	regulation of viral life cycle	9.178e-09	2.873e-05	4.954e-07	4.274e-06	10	155	IFITM1,OAS3,ADAR,RSAD2,ISG15,BST2,EIF2AK2,HSPA8,MX1,PML
GO: Biological Process	GO:0019079	viral genome replication	2.016e-08	6.311e-05	1.07e-06	9.227e-06	9	125	IFITM1,OAS3,ADAR,RSAD2,ISG15,BST2,EIF2AK2,HSPA8,MX1
GO: Biological Process	GO:0050792	regulation of viral process	2.09e-08	6.544e-05	1.091e-06	9.408e-06	11	218	IFITM1,OAS3,ADAR,STAT1,RSAD2,ISG15,BST2,EIF2AK2,HSPA8,MX1,PML
GO: Biological Process	GO:0002831	regulation of response to biotic stimulus	3.397e-08	0.0001064	1.744e-06	1.504e-05	16	556	BIRC3,GRN,IRF7,PPARG,PTAFR,ITGAM,ADAR,STAT1,S100A8,RSAD2,CD14,CD274,PARP9,AIM2,TAP1,PML
GO: Biological Process	GO:0043903	regulation of symbiotic process	3.962e-08	0.000124	2.001e-06	1.726e-05	11	232	IFITM1,OAS3,ADAR,STAT1,RSAD2,ISG15,BST2,EIF2AK2,HSPA8,MX1,PML
GO: Biological Process	GO:0071346	cellular response to interferon-gamma	6.073e-08	0.0001901	3.018e-06	2.604e-05	10	189	VIM,SP100,OAS2,OAS3,IRF7,PPARG,PTAFR,STAT1,PARP9,PML
GO: Biological Process	GO:0016477	cell migration	7.009e-08	0.0002194	3.429e-06	2.958e-05	28	1757	VIM,CYP1B1,NLRP12,SP100,PECAM1,IFITM1,GRN,PPARG,PTAFR,ITGAM,OLR1,ITGB5,STAT1,CXCR5,S100A8,S100A12,LMNA,PIK3C2B,BST1,BST2,TSPO,GLIPR2,CD274,PLAU,PARP9,TNFAIP6,MMP9,PML
GO: Biological Process	GO:0035455	response to interferon-alpha	8.988e-08	0.0002814	4.329e-06	3.735e-05	5	22	IFITM1,ADAR,IFIT3,BST2,EIF2AK2
GO: Biological Process	GO:0051674	localization of cell	1.392e-07	0.0004359	6.505e-06	5.612e-05	29	1932	VIM,CYP1B1,NLRP12,SP100,PECAM1,IFITM1,GRN,PPARG,PTAFR,ITGAM,OLR1,ITGB5,STAT1,CXCR5,S100A8,S100A12,LMNA,PIK3C2B,BST1,BST2,TSPO,GLIPR2,CD274,PLAU,PARP9,CTNNA1,TNFAIP6,MMP9,PML
GO: Biological Process	GO:0048870	cell motility	1.392e-07	0.0004359	6.505e-06	5.612e-05	29	1932	VIM,CYP1B1,NLRP12,SP100,PECAM1,IFITM1,GRN,PPARG,PTAFR,ITGAM,OLR1,ITGB5,STAT1,CXCR5,S100A8,S100A12,LMNA,PIK3C2B,BST1,BST2,TSPO,GLIPR2,CD274,PLAU,PARP9,CTNNA1,TNFAIP6,MMP9,PML
GO: Biological Process	GO:0050776	regulation of immune response	1.492e-07	0.0004672	6.871e-06	5.927e-05	22	1170	SIGLEC9,OSCAR,IFITM1,BIRC3,GRN,IRF7,PPARG,PTAFR,CR2,ITGAM,ADAR,STAT1,S100A8,RSAD2,CD14,BST2,CD274,PARP9,AIM2,TAP1,IL4R,HSPA8
GO: Biological Process	GO:0045088	regulation of innate immune response	1.976e-07	0.0006187	8.967e-06	7.735e-05	14	475	BIRC3,GRN,IRF7,PPARG,PTAFR,ITGAM,ADAR,STAT1,S100A8,RSAD2,CD14,PARP9,AIM2,TAP1
GO: Biological Process	GO:0032101	regulation of response to external stimulus	2.342e-07	0.0007333	1.048e-05	9.037e-05	22	1201	NLRP12,CEBPA,BIRC3,GRN,IRF7,PPARG,PTAFR,ITGAM,ADAR,STAT1,S100A8,S100A12,RSAD2,CD14,BST1,PLAU,PARP9,TNFAIP6,MMP9,AIM2,TAP1,PML
GO: Biological Process	GO:0019058	viral life cycle	2.733e-07	0.0008556	1.205e-05	0.000104	12	345	IFITM1,OAS3,CR2,ADAR,ITGB5,RSAD2,ISG15,BST2,EIF2AK2,HSPA8,MX1,PML
GO: Biological Process	GO:0080134	regulation of response to stress	3.718e-07	0.001164	1.617e-05	0.0001395	26	1671	NLRP12,CEBPA,HK3,BIRC3,GRN,IRF7,PPARG,PTAFR,ITGAM,ADAR,STAT1,S100A8,S100A12,RSAD2,LMNA,CD14,BST1,PLAU,PARP9,TNFAIP6,MMP9,AIM2,EIF2AK2,TAP1,HSPA8,PML
GO: Biological Process	GO:0002697	regulation of immune effector process	3.946e-07	0.001236	1.692e-05	0.000146	14	503	BIRC3,GRN,PTAFR,CR2,ITGAM,STAT1,RSAD2,BST2,PARP9,AIM2,TAP1,IL4R,HSPA8,PML
GO: Biological Process	GO:0001819	positive regulation of cytokine production	4.443e-07	0.001391	1.88e-05	0.0001622	14	508	CYP1B1,NLRP12,POLR1C,BIRC3,IRF7,PTAFR,STAT1,RSAD2,SULF2,CD14,CD274,AIM2,EIF2AK2,IL4R
GO: Biological Process	GO:0035456	response to interferon-beta	4.704e-07	0.001473	1.964e-05	0.0001694	5	30	IFITM1,STAT1,BST2,XAF1,AIM2
GO: Biological Process	GO:0043067	regulation of programmed cell death	4.882e-07	0.001529	2.011e-05	0.0001735	27	1811	CYP1B1,NLRP12,SP100,HK3,DUSP6,TP53I3,BIRC3,GRN,IRF7,PPARG,ITGAM,ADAR,IFIT3,YWHAH,STAT1,SORT1,S100A8,PPP3CC,LMNA,TSPO,CD274,RORC,CTNNA1,MMP9,EIF2AK2,HSPA8,PML
GO: Biological Process	GO:0043065	positive regulation of apoptotic process	5.56e-07	0.001741	2.261e-05	0.000195	17	772	CYP1B1,NLRP12,DUSP6,GRN,PPARG,ITGAM,YWHAH,STAT1,SORT1,S100A8,PPP3CC,TSPO,CD274,CTNNA1,MMP9,EIF2AK2,PML
GO: Biological Process	GO:0043068	positive regulation of programmed cell death	6.528e-07	0.002044	2.62e-05	0.000226	17	781	CYP1B1,NLRP12,DUSP6,GRN,PPARG,ITGAM,YWHAH,STAT1,SORT1,S100A8,PPP3CC,TSPO,CD274,CTNNA1,MMP9,EIF2AK2,PML
GO: Biological Process	GO:0042981	regulation of apoptotic process	1.229e-06	0.003847	4.869e-05	0.0004201	26	1779	CYP1B1,NLRP12,SP100,DUSP6,TP53I3,BIRC3,GRN,IRF7,PPARG,ITGAM,ADAR,IFIT3,YWHAH,STAT1,SORT1,S100A8,PPP3CC,LMNA,TSPO,CD274,RORC,CTNNA1,MMP9,EIF2AK2,HSPA8,PML
GO: Biological Process	GO:0010942	positive regulation of cell death	1.918e-06	0.006005	7.506e-05	0.0006475	17	845	CYP1B1,NLRP12,DUSP6,GRN,PPARG,ITGAM,YWHAH,STAT1,SORT1,S100A8,PPP3CC,TSPO,CD274,CTNNA1,MMP9,EIF2AK2,PML
GO: Biological Process	GO:0010941	regulation of cell death	2.48e-06	0.007765	9.586e-05	0.000827	27	1969	CYP1B1,NLRP12,SP100,HK3,DUSP6,TP53I3,BIRC3,GRN,IRF7,PPARG,ITGAM,ADAR,IFIT3,YWHAH,STAT1,SORT1,S100A8,PPP3CC,LMNA,TSPO,CD274,RORC,CTNNA1,MMP9,EIF2AK2,HSPA8,PML
GO: Biological Process	GO:0002520	immune system development	5.954e-06	0.01864	0.0002273	0.001961	19	1127	CEBPA,OSCAR,IRF7,PPARG,CR2,ITGAM,ADAR,STAT1,CXCR5,RHOH,SAMD9L,RSAD2,ISG15,CD274,RORC,MMP9,EIF2AK2,IL4R,PML
GO: Biological Process	GO:0031349	positive regulation of defense response	6.604e-06	0.02068	0.0002491	0.002149	13	552	NLRP12,CEBPA,BIRC3,GRN,IRF7,PTAFR,ITGAM,S100A8,S100A12,RSAD2,CD14,PARP9,AIM2
GO: Biological Process	GO:0043902	positive regulation of multi-organism process	8.801e-06	0.02755	0.000328	0.00283	13	567	BIRC3,GRN,IRF7,PTAFR,ITGAM,ADAR,S100A8,RSAD2,CD14,PLAU,PARP9,AIM2,HSPA8
GO: Biological Process	GO:0048534	hematopoietic or lymphoid organ development	1.048e-05	0.03283	0.0003862	0.003331	18	1065	CEBPA,OSCAR,IRF7,PPARG,CR2,ITGAM,ADAR,STAT1,CXCR5,RHOH,SAMD9L,RSAD2,ISG15,RORC,MMP9,EIF2AK2,IL4R,PML
GO: Biological Process	GO:0009617	response to bacterium	1.134e-05	0.03551	0.0004129	0.003562	15	766	VIM,IFI44,OAS2,GRN,GNLY,PTAFR,STAT1,STAB1,S100A8,S100A12,CD14,ISG15,TSPO,CD274,EIF2AK2
GO: Biological Process	GO:0002833	positive regulation of response to biotic stimulus	1.305e-05	0.04086	0.0004697	0.004052	11	419	BIRC3,GRN,IRF7,PTAFR,ITGAM,S100A8,RSAD2,CD14,CD274,PARP9,AIM2
GO: Biological Process	GO:0050663	cytokine secretion	1.368e-05	0.04283	0.0004867	0.004198	9	272	NLRP12,S100A12,CD14,ISG15,CD274,RORC,AIM2,IL4R,PML
GO: Biological Process	GO:0042127	regulation of cell population proliferation	1.6e-05	0.0501	0.0005629	0.004856	25	1921	VIM,CYP1B1,CEBPA,IFITM1,GRN,PPARG,PTAFR,IFIT3,PTGS1,STAT1,STAT2,SULF2,LMNA,TIMP2,BST1,BST2,TSPO,CD274,PLAU,CTNNA1,MMP9,EIF2AK2,IL4R,PID1,PML
GO: Biological Process	GO:0002230	positive regulation of defense response to virus by host	2.041e-05	0.06391	0.0007101	0.006126	4	31	STAT1,PARP9,AIM2,PML
GO: Biological Process	GO:0030097	hemopoiesis	2.221e-05	0.06955	0.0007643	0.006594	17	1018	CEBPA,OSCAR,IRF7,PPARG,CR2,ITGAM,ADAR,STAT1,RHOH,SAMD9L,RSAD2,ISG15,RORC,MMP9,EIF2AK2,IL4R,PML
GO: Biological Process	GO:1902563	regulation of neutrophil activation	2.265e-05	0.07091	0.0007708	0.006649	3	11	GRN,PTAFR,ITGAM
GO: Biological Process	GO:0051241	negative regulation of multicellular organismal process	3.058e-05	0.09576	0.00103	0.008882	21	1500	VIM,NLRP12,SP100,UBE2L6,GRN,PPARG,YWHAH,STAT1,STAB1,LMNA,ISG15,BST2,TSPO,CD274,PLAU,CTNNA1,ALDH1A1,MMP9,IL4R,HOMER3,PML
GO: Biological Process	GO:0002684	positive regulation of immune system process	3.109e-05	0.09735	0.001036	0.008934	19	1268	CEBPA,PECAM1,BIRC3,IRF7,PTAFR,CR2,ITGAM,STAT1,S100A8,RSAD2,CD14,ISG15,BST1,CD274,PARP9,MMP9,AIM2,IL4R,HSPA8
GO: Biological Process	GO:0032270	positive regulation of cellular protein metabolic process	4.018e-05	0.1258	0.001324	0.01142	23	1774	VIM,CYP1B1,NLRP12,CEBPA,PECAM1,DUSP6,BIRC3,GRN,PPARG,PTAFR,STAT1,S100A8,S100A12,LMNA,TIMP2,SLC27A1,GLIPR2,PARP9,MMP9,AIM2,EIF2AK2,HSPA8,PML
GO: Biological Process	GO:0052547	regulation of peptidase activity	4.802e-05	0.1503	0.001566	0.01351	11	483	NLRP12,BIRC3,GRN,PPARG,STAT1,S100A8,TIMP2,BST2,MMP9,AIM2,PML
GO: Biological Process	GO:0051336	regulation of hydrolase activity	5.204e-05	0.1629	0.00168	0.01449	20	1435	NLRP12,PECAM1,BIRC3,OAS2,OAS3,GRN,PPARG,PTAFR,CHN2,STAT1,SORT1,S100A8,RHOH,TIMP2,BST2,ALDH1A1,MMP9,AIM2,EIF2AK2,PML
GO: Biological Process	GO:0040012	regulation of locomotion	5.278e-05	0.1652	0.001686	0.01455	18	1203	VIM,CYP1B1,SP100,PECAM1,IFITM1,GRN,PPARG,PTAFR,LMNA,BST1,BST2,GLIPR2,CD274,PLAU,CTNNA1,TNFAIP6,MMP9,PML
GO: Biological Process	GO:0010821	regulation of mitochondrion organization	5.567e-05	0.1743	0.001761	0.01519	7	185	YWHAH,STAT2,PPP3CC,LMNA,TSPO,MMP9,PID1
GO: Biological Process	GO:0001818	negative regulation of cytokine production	5.647e-05	0.1768	0.001768	0.01525	9	326	NLRP12,UBE2L6,PPARG,ISG15,BST2,TSPO,CD274,HOMER3,PML
GO: Biological Process	GO:0009967	positive regulation of signal transduction	6.131e-05	0.192	0.001888	0.01629	23	1823	CYP1B1,NLRP12,SH3BGRL,PECAM1,DUSP6,BIRC3,IRF7,CHN2,YWHAH,S100A8,S100A12,RSAD2,SULF2,PPP3CC,CD14,TIMP2,BST2,GLIPR2,PARP9,CTNNA1,MMP9,EIF2AK2,PML
GO: Biological Process	GO:0090136	epithelial cell-cell adhesion	6.15e-05	0.1926	0.001888	0.01629	3	15	CYP1B1,ITGB5,CTNNA1
GO: Biological Process	GO:0032103	positive regulation of response to external stimulus	6.684e-05	0.2093	0.002032	0.01753	13	689	NLRP12,CEBPA,BIRC3,GRN,IRF7,PTAFR,ITGAM,S100A8,S100A12,RSAD2,CD14,PARP9,AIM2
GO: Biological Process	GO:0050727	regulation of inflammatory response	6.899e-05	0.216	0.002077	0.01792	10	416	NLRP12,CEBPA,BIRC3,GRN,PPARG,S100A8,S100A12,BST1,TNFAIP6,MMP9
GO: Biological Process	GO:2000145	regulation of cell motility	7.339e-05	0.2298	0.002169	0.01871	17	1120	VIM,CYP1B1,SP100,PECAM1,IFITM1,GRN,PPARG,PTAFR,LMNA,BST1,BST2,GLIPR2,CD274,PLAU,CTNNA1,TNFAIP6,MMP9
GO: Biological Process	GO:0032479	regulation of type I interferon production	7.343e-05	0.2299	0.002169	0.01871	6	133	UBE2L6,POLR1C,IRF7,STAT1,CD14,ISG15
GO: Biological Process	GO:2000116	regulation of cysteine-type endopeptidase activity	7.995e-05	0.2503	0.00234	0.02018	8	265	NLRP12,BIRC3,PPARG,STAT1,S100A8,MMP9,AIM2,PML
GO: Biological Process	GO:0050688	regulation of defense response to virus	8.135e-05	0.2547	0.002359	0.02035	5	84	BIRC3,STAT1,PARP9,AIM2,PML
GO: Biological Process	GO:0032606	type I interferon production	8.309e-05	0.2602	0.002387	0.02059	6	136	UBE2L6,POLR1C,IRF7,STAT1,CD14,ISG15
GO: Biological Process	GO:0050691	regulation of defense response to virus by host	9.134e-05	0.286	0.0026	0.02243	4	45	STAT1,PARP9,AIM2,PML
GO: Biological Process	GO:0051247	positive regulation of protein metabolic process	9.971e-05	0.3122	0.002812	0.02426	23	1882	VIM,CYP1B1,NLRP12,CEBPA,PECAM1,DUSP6,BIRC3,GRN,PPARG,PTAFR,STAT1,S100A8,S100A12,LMNA,TIMP2,SLC27A1,GLIPR2,PARP9,MMP9,AIM2,EIF2AK2,HSPA8,PML
GO: Biological Process	GO:0002221	pattern recognition receptor signaling pathway	0.0001196	0.3743	0.003315	0.0286	7	209	BIRC3,IRF7,PTAFR,ITGAM,S100A8,RSAD2,CD14
GO: Biological Process	GO:0030334	regulation of cell migration	0.0001197	0.3746	0.003315	0.0286	16	1052	VIM,CYP1B1,SP100,PECAM1,IFITM1,GRN,PPARG,PTAFR,LMNA,BST1,BST2,GLIPR2,CD274,PLAU,TNFAIP6,MMP9
GO: Biological Process	GO:0052548	regulation of endopeptidase activity	0.000134	0.4197	0.003681	0.03176	10	451	NLRP12,BIRC3,PPARG,STAT1,S100A8,TIMP2,BST2,MMP9,AIM2,PML
GO: Biological Process	GO:0010952	positive regulation of peptidase activity	0.0001384	0.4334	0.003769	0.03251	7	214	NLRP12,GRN,PPARG,STAT1,S100A8,AIM2,PML
GO: Biological Process	GO:0006919	activation of cysteine-type endopeptidase activity involved in apoptotic process	0.0001459	0.4567	0.003937	0.03396	5	95	NLRP12,PPARG,STAT1,S100A8,PML
GO: Biological Process	GO:0008285	negative regulation of cell population proliferation	0.000163	0.5103	0.004291	0.03702	14	859	CYP1B1,CEBPA,IFITM1,PPARG,IFIT3,STAT1,LMNA,TIMP2,TSPO,CD274,CTNNA1,MMP9,EIF2AK2,PML
GO: Biological Process	GO:1902565	positive regulation of neutrophil activation	0.0001634	0.5116	0.004291	0.03702	2	4	PTAFR,ITGAM
GO: Biological Process	GO:0043315	positive regulation of neutrophil degranulation	0.0001634	0.5116	0.004291	0.03702	2	4	PTAFR,ITGAM
GO: Biological Process	GO:0002224	toll-like receptor signaling pathway	0.0001645	0.515	0.004291	0.03702	6	154	BIRC3,IRF7,ITGAM,S100A8,RSAD2,CD14
GO: Biological Process	GO:0051090	regulation of DNA-binding transcription factor activity	0.0001966	0.6156	0.005087	0.04389	13	768	CYP1B1,NLRP12,SP100,BIRC3,PPARG,STAT1,S100A8,S100A12,RHOH,CD14,BST2,AIM2,EIF2AK2
GO: Biological Process	GO:0030099	myeloid cell differentiation	0.0002004	0.6275	0.005144	0.04437	10	474	CEBPA,OSCAR,IRF7,PPARG,ITGAM,ADAR,STAT1,ISG15,MMP9,PML
GO: Biological Process	GO:0051270	regulation of cellular component movement	0.0002038	0.6381	0.005188	0.04475	17	1219	VIM,CYP1B1,SP100,PECAM1,IFITM1,GRN,PPARG,PTAFR,LMNA,BST1,BST2,GLIPR2,CD274,PLAU,CTNNA1,TNFAIP6,MMP9
GO: Biological Process	GO:0097190	apoptotic signaling pathway	0.0002073	0.6489	0.005233	0.04514	12	669	CYP1B1,SP100,ITGAM,YWHAH,SORT1,S100A8,PPP3CC,LMNA,CD14,CTNNA1,MMP9,PML
GO: Biological Process	GO:2001056	positive regulation of cysteine-type endopeptidase activity	0.0002094	0.6556	0.005245	0.04524	6	161	NLRP12,PPARG,STAT1,S100A8,AIM2,PML
GO: Biological Process	GO:0002703	regulation of leukocyte mediated immunity	0.0002156	0.6751	0.005358	0.04622	7	230	PTAFR,ITGAM,RSAD2,BST2,TAP1,IL4R,HSPA8
GO: Biological Process	GO:0045862	positive regulation of proteolysis	0.0002229	0.698	0.005496	0.04741	9	391	NLRP12,CEBPA,GRN,PPARG,STAT1,S100A8,AIM2,HSPA8,PML
GO: Biological Process	GO:0030162	regulation of proteolysis	0.0002402	0.7522	0.005876	0.05069	13	784	NLRP12,CEBPA,BIRC3,GRN,PPARG,STAT1,S100A8,TIMP2,BST2,MMP9,AIM2,HSPA8,PML
GO: Biological Process	GO:0045089	positive regulation of innate immune response	0.0002449	0.7667	0.005944	0.05127	9	396	BIRC3,IRF7,PTAFR,ITGAM,S100A8,RSAD2,CD14,PARP9,AIM2
GO: Biological Process	GO:0043281	regulation of cysteine-type endopeptidase activity involved in apoptotic process	0.0002724	0.8528	0.006532	0.05635	7	239	NLRP12,BIRC3,PPARG,STAT1,S100A8,MMP9,PML
GO: Biological Process	GO:0051092	positive regulation of NF-kappaB transcription factor activity	0.0002744	0.8592	0.006532	0.05635	10	493	NLRP12,BIRC3,STAT1,S100A8,S100A12,RHOH,CD14,BST2,AIM2,EIF2AK2
GO: Biological Process	GO:0042116	macrophage activation	0.0002775	0.8688	0.006532	0.05635	5	109	CEBPA,GRN,PPARG,ITGAM,IL4R
GO: Biological Process	GO:0045778	positive regulation of ossification	0.0002775	0.8688	0.006532	0.05635	5	109	CEBPA,PDLIM7,IFITM1,LMNA,ISG15
GO: Biological Process	GO:0050777	negative regulation of immune response	0.0002808	0.8791	0.006542	0.05644	6	170	GRN,PPARG,ADAR,BST2,TAP1,IL4R
GO: Biological Process	GO:0002521	leukocyte differentiation	0.0002821	0.8832	0.006542	0.05644	11	591	CEBPA,OSCAR,IRF7,PPARG,CR2,ITGAM,RHOH,RSAD2,RORC,MMP9,IL4R
GO: Biological Process	GO:0007229	integrin-mediated signaling pathway	0.0002895	0.9064	0.006665	0.05749	5	110	ITGAM,ITGB5,ISG15,BST1,CTNNA1
GO: Biological Process	GO:0060330	regulation of response to interferon-gamma	0.000337	1	0.007645	0.06595	3	26	PPARG,STAT1,PARP9
GO: Biological Process	GO:0060334	regulation of interferon-gamma-mediated signaling pathway	0.000337	1	0.007645	0.06595	3	26	PPARG,STAT1,PARP9
GO: Biological Process	GO:0002218	activation of innate immune response	0.0003568	1	0.008011	0.06911	8	330	BIRC3,IRF7,PTAFR,ITGAM,S100A8,RSAD2,CD14,AIM2
GO: Biological Process	GO:0051091	positive regulation of DNA-binding transcription factor activity	0.0003588	1	0.008011	0.06911	11	608	NLRP12,BIRC3,PPARG,STAT1,S100A8,S100A12,RHOH,CD14,BST2,AIM2,EIF2AK2
GO: Biological Process	GO:0043030	regulation of macrophage activation	0.0003608	1	0.008011	0.06911	4	64	CEBPA,GRN,PPARG,IL4R
GO: Biological Process	GO:0001959	regulation of cytokine-mediated signaling pathway	0.0003926	1	0.008647	0.07459	6	181	BIRC3,IRF7,PPARG,ADAR,STAT1,PARP9
GO: Biological Process	GO:0032020	ISG15-protein conjugation	0.0004057	1	0.008647	0.07459	2	6	UBE2L6,ISG15
GO: Biological Process	GO:0045345	positive regulation of MHC class I biosynthetic process	0.0004057	1	0.008647	0.07459	2	6	NLRP12,PML
GO: Biological Process	GO:2000697	negative regulation of epithelial cell differentiation involved in kidney development	0.0004057	1	0.008647	0.07459	2	6	STAT1,MMP9
GO: Biological Process	GO:1903334	positive regulation of protein folding	0.0004057	1	0.008647	0.07459	2	6	GRN,HSPA8
GO: Biological Process	GO:0045824	negative regulation of innate immune response	0.000406	1	0.008647	0.07459	4	66	GRN,PPARG,ADAR,TAP1
GO: Biological Process	GO:0030728	ovulation	0.0004213	1	0.008914	0.07689	3	28	PLAU,TNFAIP6,IL4R
GO: Biological Process	GO:0002790	peptide secretion	0.0004509	1	0.009476	0.08174	12	729	NLRP12,PPARG,S100A8,S100A12,RSAD2,CD14,ISG15,CD274,RORC,AIM2,IL4R,PML
GO: Biological Process	GO:2000379	positive regulation of reactive oxygen species metabolic process	0.0004665	1	0.009708	0.08374	5	122	CYP1B1,ITGAM,TSPO,PLAU,PID1
GO: Biological Process	GO:0035666	TRIF-dependent toll-like receptor signaling pathway	0.0004682	1	0.009708	0.08374	3	29	BIRC3,IRF7,CD14
GO: Biological Process	GO:0010950	positive regulation of endopeptidase activity	0.0005077	1	0.01046	0.09021	6	190	NLRP12,PPARG,STAT1,S100A8,AIM2,PML
GO: Biological Process	GO:0050900	leukocyte migration	0.0005141	1	0.01052	0.09075	10	534	NLRP12,PECAM1,PTAFR,ITGAM,OLR1,CXCR5,S100A8,S100A12,BST1,MMP9
GO: Biological Process	GO:0043302	positive regulation of leukocyte degranulation	0.0005182	1	0.01054	0.09089	3	30	PTAFR,ITGAM,IL4R
GO: Biological Process	GO:0045123	cellular extravasation	0.0005364	1	0.01083	0.09347	4	71	PECAM1,PTAFR,ITGAM,BST1
GO: Biological Process	GO:0043086	negative regulation of catalytic activity	0.0005409	1	0.01086	0.09365	14	967	NLRP12,CEBPA,PECAM1,DUSP6,BIRC3,PPARG,ADAR,SORT1,RHOH,TIMP2,BST2,PARP9,MMP9,PML
GO: Biological Process	GO:0045343	regulation of MHC class I biosynthetic process	0.000566	1	0.01116	0.09625	2	7	NLRP12,PML
GO: Biological Process	GO:0045341	MHC class I biosynthetic process	0.000566	1	0.01116	0.09625	2	7	NLRP12,PML
GO: Biological Process	GO:0060759	regulation of response to cytokine stimulus	0.0005666	1	0.01116	0.09625	6	194	BIRC3,IRF7,PPARG,ADAR,STAT1,PARP9
GO: Biological Process	GO:0032496	response to lipopolysaccharide	0.0005888	1	0.01152	0.0994	8	356	VIM,PTAFR,STAT1,S100A8,CD14,TSPO,CD274,EIF2AK2
GO: Biological Process	GO:0045669	positive regulation of osteoblast differentiation	0.0006276	1	0.01213	0.1046	4	74	CEBPA,PDLIM7,IFITM1,LMNA
GO: Biological Process	GO:0034121	regulation of toll-like receptor signaling pathway	0.0006276	1	0.01213	0.1046	4	74	BIRC3,IRF7,RSAD2,CD14
GO: Biological Process	GO:0044092	negative regulation of molecular function	0.000684	1	0.01314	0.1133	17	1354	CYP1B1,NLRP12,SP100,CEBPA,PECAM1,DUSP6,BIRC3,PPARG,ADAR,SORT1,RHOH,TIMP2,BST2,PARP9,MMP9,AIM2,PML
GO: Biological Process	GO:0007249	I-kappaB kinase/NF-kappaB signaling	0.0007164	1	0.01368	0.118	7	281	NLRP12,BIRC3,STAT1,S100A12,RHOH,CD14,BST2
GO: Biological Process	GO:1990266	neutrophil migration	0.0007393	1	0.01394	0.1202	5	135	PECAM1,ITGAM,S100A8,S100A12,BST1
GO: Biological Process	GO:0043313	regulation of neutrophil degranulation	0.000752	1	0.01394	0.1202	2	8	PTAFR,ITGAM
GO: Biological Process	GO:1903979	negative regulation of microglial cell activation	0.000752	1	0.01394	0.1202	2	8	GRN,PPARG
GO: Biological Process	GO:0034127	regulation of MyD88-independent toll-like receptor signaling pathway	0.000752	1	0.01394	0.1202	2	8	IRF7,CD14
GO: Biological Process	GO:0002756	MyD88-independent toll-like receptor signaling pathway	0.0007522	1	0.01394	0.1202	3	34	BIRC3,IRF7,CD14
GO: Biological Process	GO:0002237	response to molecule of bacterial origin	0.0007705	1	0.01419	0.1224	8	371	VIM,PTAFR,STAT1,S100A8,CD14,TSPO,CD274,EIF2AK2
GO: Biological Process	GO:0010631	epithelial cell migration	0.000784	1	0.01436	0.1238	8	372	CYP1B1,SP100,PECAM1,GRN,PPARG,STAT1,GLIPR2,MMP9
GO: Biological Process	GO:2001235	positive regulation of apoptotic signaling pathway	0.0007955	1	0.01448	0.1249	6	207	YWHAH,S100A8,PPP3CC,CTNNA1,MMP9,PML
GO: Biological Process	GO:0090132	epithelium migration	0.0008258	1	0.01495	0.1289	8	375	CYP1B1,SP100,PECAM1,GRN,PPARG,STAT1,GLIPR2,MMP9
GO: Biological Process	GO:0032481	positive regulation of type I interferon production	0.0008823	1	0.01588	0.137	4	81	POLR1C,IRF7,STAT1,CD14
GO: Biological Process	GO:0090130	tissue migration	0.0009148	1	0.01637	0.1412	8	381	CYP1B1,SP100,PECAM1,GRN,PPARG,STAT1,GLIPR2,MMP9
GO: Biological Process	GO:0150076	neuroinflammatory response	0.0009238	1	0.01643	0.1418	4	82	GRN,PPARG,ITGAM,MMP9
GO: Biological Process	GO:0043280	positive regulation of cysteine-type endopeptidase activity involved in apoptotic process	0.0009579	1	0.0168	0.1449	5	143	NLRP12,PPARG,STAT1,S100A8,PML
GO: Biological Process	GO:0060700	regulation of ribonuclease activity	0.0009636	1	0.0168	0.1449	2	9	OAS2,OAS3
GO: Biological Process	GO:0002888	positive regulation of myeloid leukocyte mediated immunity	0.0009656	1	0.0168	0.1449	3	37	PTAFR,ITGAM,IL4R
GO: Biological Process	GO:0002691	regulation of cellular extravasation	0.0009656	1	0.0168	0.1449	3	37	PECAM1,PTAFR,BST1
GO: Biological Process	GO:0048585	negative regulation of response to stimulus	0.0009724	1	0.01682	0.1451	21	1927	NLRP12,HK3,DUSP6,GRN,PPARG,ADAR,STAT1,RHOH,SULF2,LMNA,CD14,TIMP2,BST2,PLAU,CTNNA1,TNFAIP6,MMP9,TAP1,IL4R,PID1,HOMER3
GO: Biological Process	GO:0002705	positive regulation of leukocyte mediated immunity	0.001084	1	0.01864	0.1608	5	147	PTAFR,ITGAM,RSAD2,IL4R,HSPA8
GO: Biological Process	GO:0051701	interaction with host	0.00109	1	0.01865	0.1609	6	220	IFITM1,CR2,ITGB5,MMP9,EIF2AK2,PML
GO: Biological Process	GO:0071222	cellular response to lipopolysaccharide	0.001116	1	0.0189	0.163	6	221	VIM,PTAFR,STAT1,CD14,TSPO,CD274
GO: Biological Process	GO:0022603	regulation of anatomical structure morphogenesis	0.001117	1	0.0189	0.163	16	1288	VIM,CYP1B1,SP100,GRN,PPARG,YWHAH,STAT1,STAT2,STAB1,RHOH,SULF2,PLAU,MMP9,IL4R,PID1,PML
GO: Biological Process	GO:0060969	negative regulation of gene silencing	0.001214	1	0.02043	0.1763	3	40	PPARG,ADAR,H1-0
GO: Biological Process	GO:0030198	extracellular matrix organization	0.001229	1	0.02058	0.1775	8	399	CYP1B1,PECAM1,ITGAM,ITGB5,QSOX1,SULF2,TIMP2,MMP9
GO: Biological Process	GO:0002758	innate immune response-activating signal transduction	0.001268	1	0.02112	0.1822	7	310	BIRC3,IRF7,PTAFR,ITGAM,S100A8,RSAD2,CD14
GO: Biological Process	GO:0071219	cellular response to molecule of bacterial origin	0.00128	1	0.02117	0.1826	6	227	VIM,PTAFR,STAT1,CD14,TSPO,CD274
GO: Biological Process	GO:0050778	positive regulation of immune response	0.001284	1	0.02117	0.1826	13	938	BIRC3,IRF7,PTAFR,CR2,ITGAM,S100A8,RSAD2,CD14,CD274,PARP9,AIM2,IL4R,HSPA8
GO: Biological Process	GO:0001667	ameboidal-type cell migration	0.001316	1	0.02157	0.1861	9	501	CYP1B1,SP100,PECAM1,GRN,PPARG,STAT1,GLIPR2,MMP9,PML
GO: Biological Process	GO:2000377	regulation of reactive oxygen species metabolic process	0.001338	1	0.02176	0.1877	6	229	CYP1B1,ITGAM,BST1,TSPO,PLAU,PID1
GO: Biological Process	GO:1901700	response to oxygen-containing compound	0.001341	1	0.02176	0.1877	20	1839	VIM,CYP1B1,HK3,GRN,PPARG,PTAFR,STAT1,STAT2,SORT1,S100A8,CD14,SLC27A1,TSPO,CD274,RORC,CTNNA1,MMP9,EIF2AK2,PID1,AGTRAP
GO: Biological Process	GO:0031099	regeneration	0.001369	1	0.02207	0.1904	6	230	GRN,PPARG,SULF2,TSPO,PLAU,CTNNA1
GO: Biological Process	GO:0032880	regulation of protein localization	0.001374	1	0.02207	0.1904	15	1188	NLRP12,SP100,ITGAM,YWHAH,RSAD2,PPP3CC,LMNA,CD14,CD274,PARP9,AIM2,IL4R,PID1,HSPA8,PML
GO: Biological Process	GO:0150077	regulation of neuroinflammatory response	0.0014	1	0.02225	0.1919	3	42	GRN,PPARG,MMP9
GO: Biological Process	GO:0072595	maintenance of protein localization in organelle	0.0014	1	0.02225	0.1919	3	42	SP100,TSPO,PML
GO: Biological Process	GO:0051348	negative regulation of transferase activity	0.001415	1	0.02238	0.1931	7	316	NLRP12,CEBPA,DUSP6,PPARG,ADAR,RHOH,PML
GO: Biological Process	GO:0050715	positive regulation of cytokine secretion	0.001451	1	0.02283	0.197	5	157	NLRP12,CD14,CD274,AIM2,IL4R
GO: Biological Process	GO:0050832	defense response to fungus	0.001499	1	0.02347	0.2024	3	43	GNLY,S100A8,S100A12
GO: Biological Process	GO:0030278	regulation of ossification	0.001594	1	0.0247	0.2131	6	237	CEBPA,PDLIM7,IFITM1,RSAD2,LMNA,ISG15
GO: Biological Process	GO:0050707	regulation of cytokine secretion	0.001594	1	0.0247	0.2131	6	237	NLRP12,CD14,CD274,AIM2,IL4R,PML
GO: Biological Process	GO:0051046	regulation of secretion	0.00164	1	0.02529	0.2182	13	964	NLRP12,OAS2,PPARG,PTAFR,ITGAM,PTGS1,S100A8,RSAD2,CD14,CD274,AIM2,IL4R,PML
GO: Biological Process	GO:0002573	myeloid leukocyte differentiation	0.001663	1	0.02553	0.2202	6	239	CEBPA,OSCAR,IRF7,PPARG,ITGAM,MMP9
GO: Biological Process	GO:0097530	granulocyte migration	0.001712	1	0.02615	0.2255	5	163	PECAM1,ITGAM,S100A8,S100A12,BST1
GO: Biological Process	GO:0045765	regulation of angiogenesis	0.001724	1	0.0262	0.2261	8	421	CYP1B1,SP100,GRN,PPARG,STAT1,STAB1,MMP9,PML
GO: Biological Process	GO:0043085	positive regulation of catalytic activity	0.001786	1	0.02702	0.2331	18	1611	NLRP12,DUSP6,GRN,PPARG,PTAFR,CHN2,CTSA,ITGAM,STAT1,S100A8,S100A12,TIMP2,SLC27A1,ALDH1A1,AIM2,EIF2AK2,HSPA8,PML
GO: Biological Process	GO:0043122	regulation of I-kappaB kinase/NF-kappaB signaling	0.001885	1	0.02837	0.2447	6	245	NLRP12,BIRC3,STAT1,S100A12,RHOH,BST2
GO: Biological Process	GO:0014002	astrocyte development	0.00194	1	0.02906	0.2507	3	47	VIM,GRN,S100A8
GO: Biological Process	GO:0090087	regulation of peptide transport	0.002008	1	0.02993	0.2582	12	867	NLRP12,SP100,PPARG,ITGAM,S100A8,RSAD2,CD14,CD274,AIM2,IL4R,HSPA8,PML
GO: Biological Process	GO:0033197	response to vitamin E	0.002059	1	0.03016	0.2602	2	13	PPARG,EIF2AK2
GO: Biological Process	GO:1903332	regulation of protein folding	0.002059	1	0.03016	0.2602	2	13	GRN,HSPA8
GO: Biological Process	GO:0051094	positive regulation of developmental process	0.002061	1	0.03016	0.2602	18	1632	VIM,CYP1B1,CEBPA,PDLIM7,IFITM1,GRN,PPARG,STAT1,LMNA,ISG15,TIMP2,TSPO,GLIPR2,CD274,CTNNA1,MMP9,IL4R,PML
GO: Biological Process	GO:0030225	macrophage differentiation	0.002061	1	0.03016	0.2602	3	48	CEBPA,ITGAM,MMP9
GO: Biological Process	GO:0045444	fat cell differentiation	0.002128	1	0.03087	0.2663	6	251	CEBPA,PPARG,SORT1,AP1S2,RORC,PID1
GO: Biological Process	GO:0001525	angiogenesis	0.002129	1	0.03087	0.2663	10	645	CYP1B1,SP100,PECAM1,GRN,PPARG,STAT1,STAB1,PLAU,MMP9,PML
GO: Biological Process	GO:0070201	regulation of establishment of protein localization	0.002146	1	0.03096	0.2671	12	874	NLRP12,SP100,ITGAM,YWHAH,RSAD2,PPP3CC,CD14,CD274,AIM2,IL4R,HSPA8,PML
GO: Biological Process	GO:0050729	positive regulation of inflammatory response	0.00222	1	0.03177	0.274	5	173	NLRP12,CEBPA,GRN,S100A8,S100A12
GO: Biological Process	GO:0007155	cell adhesion	0.002222	1	0.03177	0.274	17	1509	CYP1B1,SIGLEC9,PECAM1,EMILIN2,PTAFR,ITGAM,OLR1,ITGB5,STAB1,S100A8,BST1,CD274,PLAU,CTNNA1,TNFAIP6,IL4R,PML
GO: Biological Process	GO:0071216	cellular response to biotic stimulus	0.002258	1	0.03207	0.2767	6	254	VIM,PTAFR,STAT1,CD14,TSPO,CD274
GO: Biological Process	GO:0033993	response to lipid	0.002264	1	0.03207	0.2767	13	1000	VIM,GRN,PPARG,PTAFR,YWHAH,STAT1,S100A8,CD14,TSPO,CD274,RORC,EIF2AK2,PID1
GO: Biological Process	GO:0002832	negative regulation of response to biotic stimulus	0.002302	1	0.03247	0.2801	4	105	GRN,PPARG,ADAR,TAP1
GO: Biological Process	GO:0022610	biological adhesion	0.002333	1	0.03275	0.2825	17	1516	CYP1B1,SIGLEC9,PECAM1,EMILIN2,PTAFR,ITGAM,OLR1,ITGB5,STAB1,S100A8,BST1,CD274,PLAU,CTNNA1,TNFAIP6,IL4R,PML
GO: Biological Process	GO:0071396	cellular response to lipid	0.002354	1	0.03291	0.2839	10	654	VIM,PPARG,PTAFR,YWHAH,STAT1,CD14,TSPO,CD274,RORC,PID1
GO: Biological Process	GO:0050872	white fat cell differentiation	0.002394	1	0.03294	0.2842	2	14	CEBPA,PPARG
GO: Biological Process	GO:0014831	gastro-intestinal system smooth muscle contraction	0.002394	1	0.03294	0.2842	2	14	PTAFR,SULF2
GO: Biological Process	GO:0051974	negative regulation of telomerase activity	0.002394	1	0.03294	0.2842	2	14	PPARG,PML
GO: Biological Process	GO:0001503	ossification	0.002399	1	0.03294	0.2842	8	444	CEBPA,PDLIM7,IFITM1,ADAR,SORT1,RSAD2,LMNA,ISG15
GO: Biological Process	GO:0035821	modulation of process of other organism	0.002512	1	0.03435	0.2963	5	178	GNLY,S100A12,MMP9,EIF2AK2,HSPA8
GO: Biological Process	GO:0035710	CD4-positive, alpha-beta T cell activation	0.00255	1	0.03472	0.2995	4	108	RSAD2,CD274,RORC,IL4R
GO: Biological Process	GO:0043124	negative regulation of I-kappaB kinase/NF-kappaB signaling	0.002594	1	0.03516	0.3033	3	52	NLRP12,STAT1,RHOH
GO: Biological Process	GO:0031348	negative regulation of defense response	0.002685	1	0.03624	0.3126	6	263	NLRP12,GRN,PPARG,ADAR,TNFAIP6,TAP1
GO: Biological Process	GO:0071354	cellular response to interleukin-6	0.002739	1	0.03665	0.3162	3	53	CEBPA,STAT1,PID1
GO: Biological Process	GO:0060612	adipose tissue development	0.002739	1	0.03665	0.3162	3	53	LMNA,AP1S2,RORC
GO: Biological Process	GO:0007259	receptor signaling pathway via JAK-STAT	0.002765	1	0.03677	0.3172	5	182	CYP1B1,PECAM1,STAT1,STAT2,PARP9
GO: Biological Process	GO:0051248	negative regulation of protein metabolic process	0.002772	1	0.03677	0.3172	15	1277	NLRP12,CEBPA,PECAM1,DUSP6,BIRC3,CTSA,ADAR,ISG15,TIMP2,BST2,TSPO,MMP9,EIF2AK2,PID1,PML
GO: Biological Process	GO:0043300	regulation of leukocyte degranulation	0.002889	1	0.03817	0.3293	3	54	PTAFR,ITGAM,IL4R
GO: Biological Process	GO:1901652	response to peptide	0.002969	1	0.03905	0.3369	9	565	VIM,PPARG,STAT1,STAT2,SORT1,SLC27A1,MMP9,PID1,AGTRAP
GO: Biological Process	GO:0007005	mitochondrion organization	0.003004	1	0.03935	0.3394	9	566	CEBPA,YWHAH,STAT2,PPP3CC,LMNA,TSPO,MMP9,PID1,MX1
GO: Biological Process	GO:2001233	regulation of apoptotic signaling pathway	0.003019	1	0.03938	0.3397	8	461	SP100,YWHAH,S100A8,PPP3CC,LMNA,CTNNA1,MMP9,PML
GO: Biological Process	GO:0002269	leukocyte activation involved in inflammatory response	0.003044	1	0.03939	0.3398	3	55	GRN,PPARG,ITGAM
GO: Biological Process	GO:0001774	microglial cell activation	0.003044	1	0.03939	0.3398	3	55	GRN,PPARG,ITGAM
GO: Biological Process	GO:0030593	neutrophil chemotaxis	0.0031	1	0.03973	0.3428	4	114	ITGAM,S100A8,S100A12,BST1
GO: Biological Process	GO:0002819	regulation of adaptive immune response	0.003106	1	0.03973	0.3428	5	187	IRF7,RSAD2,CD274,IL4R,HSPA8
GO: Biological Process	GO:0009306	protein secretion	0.003114	1	0.03973	0.3428	10	680	NLRP12,S100A12,RSAD2,CD14,ISG15,CD274,RORC,AIM2,IL4R,PML
GO: Biological Process	GO:2001044	regulation of integrin-mediated signaling pathway	0.003136	1	0.03973	0.3428	2	16	BST1,CTNNA1
GO: Biological Process	GO:0061684	chaperone-mediated autophagy	0.003136	1	0.03973	0.3428	2	16	CTSA,HSPA8
GO: Biological Process	GO:0035592	establishment of protein localization to extracellular region	0.003147	1	0.03973	0.3428	10	681	NLRP12,S100A12,RSAD2,CD14,ISG15,CD274,RORC,AIM2,IL4R,PML
GO: Biological Process	GO:1901342	regulation of vasculature development	0.003182	1	0.04001	0.3451	8	465	CYP1B1,SP100,GRN,PPARG,STAT1,STAB1,MMP9,PML
GO: Biological Process	GO:0001906	cell killing	0.003251	1	0.04071	0.3512	5	189	GNLY,ITGAM,S100A12,TAP1,HSPA8
GO: Biological Process	GO:0009620	response to fungus	0.00337	1	0.04187	0.3612	3	57	GNLY,S100A8,S100A12
GO: Biological Process	GO:0070741	response to interleukin-6	0.00337	1	0.04187	0.3612	3	57	CEBPA,STAT1,PID1
GO: Biological Process	GO:0071692	protein localization to extracellular region	0.003384	1	0.04188	0.3613	10	688	NLRP12,S100A12,RSAD2,CD14,ISG15,CD274,RORC,AIM2,IL4R,PML
GO: Biological Process	GO:0045597	positive regulation of cell differentiation	0.003421	1	0.04217	0.3637	14	1176	VIM,CEBPA,PDLIM7,IFITM1,GRN,PPARG,STAT1,LMNA,ISG15,TIMP2,TSPO,GLIPR2,CTNNA1,IL4R
GO: Biological Process	GO:0097696	receptor signaling pathway via STAT	0.003477	1	0.04269	0.3683	5	192	CYP1B1,PECAM1,STAT1,STAT2,PARP9
GO: Biological Process	GO:0007159	leukocyte cell-cell adhesion	0.003529	1	0.04298	0.3708	7	372	PECAM1,PTAFR,ITGAM,OLR1,S100A8,CD274,IL4R
GO: Biological Process	GO:0002830	positive regulation of type 2 immune response	0.003542	1	0.04298	0.3708	2	17	RSAD2,IL4R
GO: Biological Process	GO:0071285	cellular response to lithium ion	0.003542	1	0.04298	0.3708	2	17	CEBPA,PPARG
GO: Biological Process	GO:0002791	regulation of peptide secretion	0.003732	1	0.04512	0.3892	9	585	NLRP12,PPARG,S100A8,RSAD2,CD14,CD274,AIM2,IL4R,PML
GO: Biological Process	GO:0009725	response to hormone	0.003793	1	0.04567	0.394	13	1062	GRN,PPARG,PTAFR,YWHAH,STAT1,STAT2,SORT1,TIMP2,SLC27A1,TSPO,RORC,PID1,AGTRAP
GO: Biological Process	GO:0042493	response to drug	0.003916	1	0.04698	0.4052	14	1194	VIM,CYP1B1,HK3,DUSP6,PPARG,PTAFR,STAT1,S100A8,CD14,TIMP2,TSPO,CTNNA1,MMP9,AIM2
GO: Biological Process	GO:0060850	regulation of transcription involved in cell fate commitment	0.003971	1	0.04745	0.4093	2	18	PPARG,RORC
GO: Biological Process	GO:0043069	negative regulation of programmed cell death	0.004072	1	0.04842	0.4177	13	1071	HK3,BIRC3,GRN,IRF7,ADAR,IFIT3,YWHAH,LMNA,RORC,CTNNA1,MMP9,EIF2AK2,HSPA8
GO: Biological Process	GO:0071398	cellular response to fatty acid	0.004082	1	0.04842	0.4177	3	61	PPARG,PTAFR,PID1
GO: Biological Process	GO:0032269	negative regulation of cellular protein metabolic process	0.004154	1	0.04908	0.4234	14	1202	NLRP12,CEBPA,PECAM1,DUSP6,BIRC3,ADAR,ISG15,TIMP2,BST2,TSPO,MMP9,EIF2AK2,PID1,PML
GO: Biological Process	GO:0043542	endothelial cell migration	0.00419	1	0.04932	0.4254	6	288	CYP1B1,SP100,PECAM1,GRN,PPARG,STAT1
