## Supplementary Table 3 for "Epidemiological transcriptomic data supports BCG protection in viral diseases including COVID-19"

### Sheet: Sheet1
0 and 1 indicate presence and absence in cell type elevated genes in blood atlas, in that order

### Sheet: Sheet2
Figure 1K		Classical monocyte	Intermediate monocyte	Non-classical monocyte	Myeloid DC	Plasmacytoid DC	Basophil	Eosinophil	Neutrophil	NK-cell	gdT-cell	MAIT T-cell	Memory CD4 T-cell	Memory CD8 T-cell	Naive CD4 T-cell	Naive CD8 T-cell	T-reg	Memory B-cell	Naive B-cell
	TSPAN13	0	0	0	0	1	0	0	0	0	0	0	0	0	0	0	0	0	1
	BIRC3	0	0	0	0	0	0	0	0	0	0	0	0	0	0	0	0	1	1
	IFI44	0	0	0	0	0	0	0	0	0	0	0	0	0	0	0	0	0	0
	IFI44L	0	0	0	0	0	0	0	0	0	0	0	0	0	0	0	0	0	0
	SAMD9L	0	0	0	0	0	0	0	0	0	0	0	0	0	0	0	0	0	0
	XAF1	0	0	0	0	0	0	0	0	0	0	0	0	0	0	0	0	0	0
	AIM2	0	0	0	0	0	0	0	0	0	0	0	0	0	0	0	0	1	1
	KIAA0040	0	0	0	0	0	0	0	0	0	0	0	0	0	0	0	0	0	0
	OAS2	0	0	0	0	0	0	0	0	0	0	0	0	0	0	0	0	0	0
	SLC35F2	0	0	0	0	0	0	0	0	0	0	0	0	0	0	0	0	0	0
	BST2	0	0	0	0	0	0	0	0	0	0	0	0	0	0	0	0	0	0
	C19orf12	0	0	0	0	0	0	0	0	0	0	0	0	0	0	0	0	0	0
	EPSTI1	0	0	0	0	0	0	0	0	0	0	0	0	0	0	0	0	0	0
	IFITM1	0	0	0	0	0	0	1	1	1	1	1	1	1	1	1	1	0	0
	IL4R	0	0	0	0	0	0	0	0	0	0	0	0	0	0	0	0	0	1
	IRF7	0	0	0	0	1	0	0	0	0	0	0	0	0	0	0	0	0	0
	ISG15	0	0	0	0	0	0	0	0	0	0	0	0	0	0	0	0	0	0
	MX1	0	0	0	0	0	0	0	0	0	0	0	0	0	0	0	0	0	0
	OAS3	0	0	0	0	0	0	0	0	0	0	0	0	0	0	0	0	0	0
	PML	0	0	0	0	0	0	0	0	0	0	0	0	0	0	0	0	0	0
	RHOH	0	0	0	0	0	0	0	0	0	0	0	0	0	0	0	0	0	0
	RORC	0	0	0	0	0	0	0	0	0	0	1	0	0	0	0	0	0	0
	RSAD2	0	0	0	0	0	0	1	0	0	0	0	0	0	0	0	0	0	0
	RTP4	0	0	0	0	0	0	0	0	0	0	0	0	0	0	0	0	0	0
	SP100	0	0	0	0	0	0	0	0	0	0	0	0	0	0	0	0	0	0
	SP110	0	0	0	0	0	0	0	0	0	0	0	0	0	0	0	0	0	0
	STAT1	0	0	0	0	0	0	0	0	0	0	0	0	0	0	0	0	0	0
	STAT2	0	0	0	0	0	0	0	0	0	0	0	0	0	0	0	0	0	0
	ADAR	0	0	0	0	0	0	0	0	0	0	0	0	0	0	0	0	0	0
	CD274	0	0	0	0	0	1	0	0	0	0	0	0	0	0	0	0	0	0
	DDX60L	0	0	0	0	0	0	0	1	0	0	0	0	0	0	0	0	0	0
	EIF2AK2	0	0	0	0	0	0	0	0	0	0	0	0	0	0	0	0	0	0
	ETV7	0	0	0	0	0	0	0	1	0	0	0	0	0	0	0	0	0	0
	IFIT3	0	0	0	0	0	0	0	1	0	0	0	0	0	0	0	0	0	0
	NR2C2AP	0	0	0	0	0	0	0	0	0	0	0	0	0	0	0	0	0	0
	PARP9	0	0	0	0	0	0	0	0	0	0	0	0	0	0	0	0	0	0
	SLC5A3	0	0	0	0	0	0	0	0	0	0	0	0	0	0	0	0	0	0
	SNORA61	0	0	0	0	0	0	0	0	0	0	0	0	0	0	0	0	0	0
	TAP1	0	0	0	0	0	0	0	0	0	0	0	0	0	0	0	0	0	0
	TDRD7	0	0	0	0	0	0	0	0	0	0	0	0	0	0	0	0	0	0
	TNFAIP6	0	0	0	0	0	0	0	1	0	0	0	0	0	0	0	0	0	0
	UBE2L6	0	0	0	0	0	0	0	0	0	0	0	0	0	0	0	0	0	0
	PID1	1	1	0	1	0	0	0	0	0	0	0	0	0	0	0	0	0	0
	SULF2	1	1	1	1	1	1	0	1	0	0	0	0	0	0	0	0	0	0
	AP1S2	0	0	0	0	0	0	0	0	0	0	0	0	0	0	0	0	0	0
	ALDH1A1	1	0	0	0	0	0	0	0	0	0	0	0	0	0	0	0	0	0
	CHN2	0	0	0	0	0	0	0	0	0	0	0	0	0	0	0	0	0	0
	EBF1	0	0	0	0	0	0	0	0	0	0	0	0	0	0	0	0	1	1
	CR2	0	0	0	0	0	0	0	0	0	0	0	0	0	0	0	0	1	1
	CXCR5	0	0	0	0	0	0	0	0	0	0	0	0	0	0	0	0	1	1
	PIK3C2B	0	0	0	0	0	0	0	0	0	0	0	0	0	0	0	0	0	1
	PPP3CC	0	0	0	0	0	0	0	0	0	0	0	0	0	0	0	0	0	0
	GNLY	0	0	0	0	0	0	0	0	1	1	0	0	0	0	0	0	0	0
	HSPA8	0	0	0	0	0	0	0	0	0	0	0	0	0	0	0	0	0	0
	POLR1C	0	0	0	0	0	0	0	0	0	0	0	0	0	0	0	0	0	0
	MMP9	0	0	0	0	0	0	0	1	0	0	0	0	0	0	0	0	0	0
	STAB1	1	1	0	1	0	0	0	0	0	0	0	0	0	0	0	0	0	0
	TP53I3	0	0	0	0	0	0	0	0	0	0	0	0	0	0	0	0	0	0
	CD14	1	0	0	0	0	0	0	0	0	0	0	0	0	0	0	0	0	0
	CTSA	0	0	0	0	0	0	0	0	0	0	0	0	0	0	0	0	0	0
	FCAR	1	0	0	0	0	0	0	1	0	0	0	0	0	0	0	0	0	0
	LMNA	0	0	0	1	0	1	0	0	0	0	0	1	0	0	0	1	0	0
	NLRP12	0	0	0	0	0	1	0	1	0	0	0	0	0	0	0	0	0	0
	OLR1	0	0	0	1	0	0	0	0	0	0	0	0	0	0	0	0	0	0
	PDLIM7	0	0	0	0	0	1	1	1	0	0	0	0	0	0	0	0	0	0
	PLXDC2	1	1	1	1	0	0	0	1	0	0	0	0	0	0	0	0	0	0
	PPARG	1	1	0	0	0	0	0	0	0	0	0	0	0	0	0	0	0	0
	QSOX1	0	0	0	0	0	0	0	0	0	0	0	0	0	0	0	0	0	0
	SORT1	0	1	1	0	0	0	0	0	0	0	0	0	0	0	0	0	0	0
	TSPO	0	0	0	0	0	0	0	0	0	0	0	0	0	0	0	0	0	0
	UBTD1	0	0	0	0	0	0	1	1	0	0	0	0	0	0	0	0	0	0
	CD163	1	0	0	1	0	0	0	0	0	0	0	0	0	0	0	0	0	0
	CDA	0	0	0	0	0	0	0	1	0	0	0	0	0	0	0	0	0	0
	CEBPA	0	0	1	0	0	1	0	0	0	0	0	0	0	0	0	0	0	0
	CTNNA1	0	0	0	0	0	0	0	0	0	0	0	0	0	0	0	0	0	0
	CYP1B1	1	0	0	0	0	0	0	0	0	0	0	0	0	0	0	0	0	0
	H2AFJ	0	0	0	0	0	0	0	0	0	0	0	0	0	0	0	0	0	0
	HOMER3	1	0	0	0	0	0	0	0	0	0	0	0	0	0	0	0	0	0
	ITGAM	1	1	0	0	0	1	1	1	1	1	0	0	0	0	0	0	0	0
	ITGB5	0	0	0	0	0	0	0	0	0	1	0	0	0	0	0	0	0	0
	PLAU	0	0	0	1	1	0	0	1	0	0	0	0	0	0	0	0	0	0
	PLBD1	1	1	0	1	0	0	0	1	0	0	0	0	0	0	0	0	0	0
	PTAFR	1	0	0	0	0	0	1	1	0	0	0	0	0	0	0	0	0	0
	S100A12	1	0	0	0	0	0	0	1	0	0	0	0	0	0	0	0	0	0
	SLC27A1	0	0	0	0	0	0	0	0	0	0	0	0	0	0	0	0	0	0
	YWHAH	0	0	0	0	0	0	0	0	0	0	0	0	0	0	0	0	0	0
	AGTRAP	0	0	0	0	0	0	0	0	0	0	0	0	0	0	0	0	0	0
	ATRN	0	0	0	0	0	0	0	0	0	0	0	0	0	0	0	0	0	0
	BRI3	0	0	0	0	0	0	0	1	0	0	0	0	0	0	0	0	0	0
	BST1	1	0	0	0	0	0	0	1	0	0	0	0	0	0	0	0	0	0
	CUEDC1	0	0	0	0	1	0	0	0	0	0	0	0	0	0	0	0	0	0
	DUSP6	0	0	0	0	0	1	0	0	0	0	0	0	0	0	0	0	0	0
	EMILIN2	0	0	0	0	0	1	0	0	0	0	0	0	0	0	0	0	0	0
	FLVCR2	1	1	1	1	0	0	0	0	0	0	0	0	0	0	0	0	0	0
	GLIPR2	0	0	0	0	0	0	0	0	0	0	0	0	0	0	0	0	0	0
	GRN	1	1	1	1	1	0	0	1	0	0	0	0	0	0	0	0	0	0
	H1F0	0	0	0	0	0	0	0	0	0	0	0	0	0	0	0	0	0	0
	HK3	0	0	0	0	0	1	0	0	0	0	0	0	0	0	0	0	0	0
	KCTD12	1	0	0	1	0	0	0	0	0	0	0	0	0	0	0	0	0	0
	OPLAH	1	1	0	0	0	0	0	1	0	0	0	0	0	0	0	0	0	0
	OSCAR	1	1	1	1	0	0	1	1	0	0	0	0	0	0	0	0	0	0
	PECAM1	0	0	1	0	0	0	0	0	0	0	0	0	0	0	0	0	0	0
	PLIN3	0	0	0	0	0	0	0	0	0	0	0	0	0	0	0	0	0	0
	PTGS1	0	0	0	0	0	0	0	0	0	0	0	0	0	0	0	0	0	0
	S100A8	1	0	0	0	0	0	0	1	0	0	0	0	0	0	0	0	0	0
	SH3BGRL	0	0	0	0	0	0	0	0	0	0	0	0	0	0	0	0	0	0
	SIGLEC9	1	1	1	1	0	0	0	1	0	0	0	0	0	0	0	0	0	0
	TIMP2	0	0	0	0	0	0	0	1	0	0	0	0	0	0	0	0	0	0
	VIM	0	0	0	0	0	0	0	0	0	0	0	0	0	0	0	0	0	0
